# The 16p11.2 microdeletion exacerbates neurodevelopmental alterations induced by early-life microbiome perturbation

**DOI:** 10.1101/2025.02.25.639888

**Authors:** Courtney R. McDermott, Zhan Gao, Anya S. Mirmajlesi, Christiana Ntim, Katherine Kimbark, Divya Thomas, Zain Mughal, Xue-Song Zhang, Xiaofeng Zhou, Daniel Popov, Alisa Halchenko, Jinchuan Xing, Smita Thakker-Varia, Janet Alder, James H. Millonig, Benjamin A. Samuels, Martin J. Blaser, Emanuel DiCicco-Bloom

## Abstract

Neurodevelopmental disorders (NDDs) arise from interactions between genetic factors and environmental exposures, with infancy representing a critical period of vulnerability. This exploratory, preclinical study investigated whether the 16p11.2 microdeletion (16pDel), a NDD-associated genetic variant, exacerbates the effects of early-life therapeutic antibiotic exposure on the gut microbiome, hippocampal development, and behavior. Cefdinir, selected for its epidemiological association with NDD risk, acutely perturbed the gut microbiome, causing sustained reductions in *Lachnospiraceae*. These changes were followed by alterations in sociability, risk assessment, and associative learning. Notably, only cefdinir-exposed 16pDel mice exhibited altered hippocampal stem cell dynamics and gene expression, demonstrating genotype-dependent susceptibility. Increased intestinal permeability and alterations in arginine biosynthesis and glycerophospholipid metabolism implicate gut barrier dysfunction as a contributing factor. Our findings suggest that genetic composition can exacerbate neurodevelopmental consequences of early-life microbiome perturbations, identify metabolic pathways for potential interventions, and support cautious antibiotic use during infancy, especially in genetically vulnerable populations.
