## Supplemental File 1 for "The 16p11.2 microdeletion exacerbates neurodevelopmental alterations induced by early-life microbiome perturbation"

### Sheet: Detailed sample sizes
	The 16p11.2 microdeletion exacerbates neurodevelopmental alterations induced by early-life microbiome perturbation
	McDermott et al. (2026)
	Supplementary Table 1. Sample sizes (n) for all experiments shown in figures.
		Saline					Cefdinir
	Cecum microbiome	WT males	WT females	16pDel males	16pDel females	# of litters	WT males	WT females	16pDel males	16pDel females	# of litters
	P13 Figure 1b,d-e, S1a	9	8	7	6	5	9	8	7	7	4
	P13 Figure 1c	4	7	7	6	5	9	6	6	7	4
	P21 Figure 1f-h	7	7	7	7	3	7	6	7	7	4
		Saline					Cefdinir
	Colon microbiome	WT males	WT females	16pDel males	16pDel females	# of litters	WT males	WT females	16pDel males	16pDel females	# of litters
	P13 Figure S1b-c,f,h	9	8	7	6	5	9	7	8	7	4
	P21 Figure S2a,c,e	7	7	6	4	3	7	7	7	7	4
		Saline					Cefdinir
	Ileum microbiome	WT males	WT females	16pDel males	16pDel females	# of litters	WT males	WT females	16pDel males	16pDel females	# of litters
	P13 Figure S1d-e,g,i	8	8	6	6	5	9	8	7	7	4
	P21 Figure S2b,d,f	7	7	6	6	3	7	6	7	7	4
		Saline					Cefdinir
	P13 body weight	WT males	WT females	16pDel males	16pDel females	# of litters	WT males	WT females	16pDel males	16pDel females	# of litters
	Figure S1j	8	8	8	6	5	6	10	9	6	4
		Saline					Cefdinir
	P11 stomach weight	WT males	WT females	16pDel males	16pDel females	# of litters	WT males	WT females	16pDel males	16pDel females	# of litters
	Figure S1k	3	5	7	4	6	4	5	8	6	6
		Saline					Cefdinir
	Fecal microbiome	WT males	WT females	16pDel males	16pDel females	# of litters	WT males	WT females	16pDel males	16pDel females	# of litters
	P21 Figure S3a, S4a,e	8	8	7	8	9	8	8	8	8	7
	P45 Figure S3b, S4b,f	8	7	7	8	9	8	8	8	8	7
	P60 Figure S3c, S4c,g	8	8	7	8	9	8	8	8	8	7
	P80 Figure S3d, S4d,h	8	8	7	8	9	7	8	8	8	7
		Saline					Cefdinir
	Behavior	WT males	WT females	16pDel males	16pDel females	# of litters	WT males	WT females	16pDel males	16pDel females	# of litters
	P21 Figure 2b	16	17	14	13	9	14	15	13	9	7
	P45 Figure 2c	20	17	14	15	9	13	15	10	11	7
	P80 Figure 2d	20	17	9	15	9	13	16	10	10	7
	P63 Figure 2e-f	20	17	14	15	9	13	15	10	11	7
	P89 Figure 2g	20	17	9	15	9	13	15	10	11	7
	P60 Figure S5a-d	20	17	14	15	9	13	15	10	11	7
	P80 Figure S5e	17	17	9	14	9	13	16	10	10	7
	P66 Figure S5f	18	14	9	12	9	13	14	6	9	7
	P70 Figure S5g	19	17	14	15	9	13	14	10	11	7
		Saline					Cefdinir
	Brain protein & histology	WT males	WT females	16pDel males	16pDel females	# of litters	WT males	WT females	16pDel males	16pDel females	# of litters
	P13 Figure 3a	8	7	7	6	5	5	7	7	5	4
	P13 Figure 3b	5	4	5	4	3	4	5	6	4	4
	P13 Figure 3c	5	3	5	5	3	5	5	5	5	4
	P21 Figure 3d	5	5	4	6	5	6	6	4	4	4
	P21 Figure 3e	4	6	7	5	5	5	5	5	5	4
	P11 Figure S6a	4	5	5	4	6	5	5	4	6	6
	P11 Figure S6b	-	-	6	-	4	-	-	5	-	3
	P6 Figure S6c	-	-	3	-	2	-	-	3	-	2
	P6 Figure S6d	-	-	3	-	2	-	-	4	-	2
	P21 Figure S6e	5	5	5	6	5	5	5	4	6	4
		Saline					Cefdinir
	Brain RNAseq	WT males	WT females	16pDel males	16pDel females	# of litters	WT males	WT females	16pDel males	16pDel females	# of litters
	P13 Figure 4a-e, S7a-b	3	3	3	3	3	3	3	3	3	3
	P21 Figure 4g-k, S7c-d	3	3	3	3	3	3	3	3	3	3
		Saline					Cefdinir
	Intestinal permeability	WT males	WT females	16pDel males	16pDel females	# of litters	WT males	WT females	16pDel males	16pDel females	# of litters
	P11 Figure 5b	4	5	8	4	6	6	6	7	4	6
		Saline					Cefdinir
	Metabolomics	WT males	WT females	16pDel males	16pDel females	# of litters	WT males	WT females	16pDel males	16pDel females	# of litters
	P13 Figure 5c-g, j-k	7	6	6	6	5	5	6	6	6	4
	P21 Figure 5l	6	6	6	6	4	6	6	6	6	4
		Saline					Cefdinir
	Lipidomics	WT males	WT females	16pDel males	16pDel females	# of litters	WT males	WT females	16pDel males	16pDel females	# of litters
	P13 Figure 5h-i	7	6	6	5	3	5	6	6	6	4
