## Supplemental File 2 for "The 16p11.2 microdeletion exacerbates neurodevelopmental alterations induced by early-life microbiome perturbation"

### Sheet: Downregulated DEGs GO
The 16p11.2 microdeletion exacerbates neurodevelopmental alterations induced by early-life microbiome perturbation
McDermott et al. (2026)
Refers to P21 Hippocampal Bulk RNAseq Gene Ontology pathway analysis on 147 of 153 DEGs downregulated in cefdinir-exposed 16pDel males (n=3) compared to saline-exposed 16pDel males (n=3). 6 DEGs were not detected in GO database.
Analysis Type:	PANTHER Overrepresentation Test (Released 20231017)
Annotation Version and Release Date:	GO Ontology database DOI: 10.5281/zenodo.10536401 Released 2024-01-17
Analyzed List:	upload_1 (Mus musculus)
Reference List:	Mus musculus (all genes in database)
Test Type:	FISHER
Correction:	FDR
GO biological process complete	Mus musculus - REFLIST (21983)	upload_1 (147)	upload_1 (expected)	upload_1 (over/under)	upload_1 (fold Enrichment)	upload_1 (raw P-value)	upload_1 (FDR)
retrograde trans-synaptic signaling (GO:0098917)	10	3	0.07	+	44.86	7.82e-05	0.0185
heterophilic cell-cell adhesion via plasma membrane cell adhesion molecules (GO:0007157)	50	8	0.33	+	23.93	4.53e-09	2.33e-05
synaptic vesicle endocytosis (GO:0048488)	57	6	0.38	+	15.74	3.86e-06	0.0018
neuron recognition (GO:0008038)	49	5	0.33	+	15.26	2.94e-05	0.00871
presynaptic endocytosis (GO:0140238)	60	6	0.4	+	14.95	5.07e-06	0.00223
synaptic vesicle recycling (GO:0036465)	66	6	0.44	+	13.59	8.45e-06	0.00325
regulation of receptor internalization (GO:0002090)	82	6	0.55	+	10.94	2.68e-05	0.00827
synaptic vesicle cycle (GO:0099504)	157	10	1.05	+	9.53	1.79e-07	0.000229
cell-cell adhesion via plasma-membrane adhesion molecules (GO:0098742)	192	12	1.28	+	9.35	1.23e-08	3.79e-05
neurotransmitter transport (GO:0006836)	139	8	0.93	+	8.61	6.41e-06	0.00274
regulated exocytosis (GO:0045055)	158	9	1.06	+	8.52	1.81e-06	0.000928
vesicle-mediated transport in synapse (GO:0099003)	176	10	1.18	+	8.5	4.85e-07	0.000311
sodium ion transmembrane transport (GO:0035725)	106	6	0.71	+	8.46	0.000104	0.0236
homophilic cell adhesion via plasma membrane adhesion molecules (GO:0007156)	107	6	0.72	+	8.39	0.000109	0.0244
regulation of receptor-mediated endocytosis (GO:0048259)	130	7	0.87	+	8.05	3.7e-05	0.0104
response to calcium ion (GO:0051592)	146	7	0.98	+	7.17	7.46e-05	0.0182
exocytosis (GO:0006887)	254	12	1.7	+	7.07	2.26e-07	0.000268
trans-synaptic signaling (GO:0099537)	390	17	2.61	+	6.52	1.91e-09	1.47e-05
regulation of monoatomic ion transmembrane transporter activity (GO:0032412)	213	9	1.42	+	6.32	1.82e-05	0.00622
axon guidance (GO:0007411)	239	10	1.6	+	6.26	6.69e-06	0.00279
neuron projection guidance (GO:0097485)	240	10	1.6	+	6.23	6.93e-06	0.00281
synaptic signaling (GO:0099536)	442	18	2.96	+	6.09	1.74e-09	2.68e-05
regulation of transmembrane transporter activity (GO:0022898)	223	9	1.49	+	6.04	2.57e-05	0.00843
axon development (GO:0061564)	437	17	2.92	+	5.82	9.76e-09	3.76e-05
axonogenesis (GO:0007409)	388	15	2.59	+	5.78	8.24e-08	0.000141
regulation of transporter activity (GO:0032409)	235	9	1.57	+	5.73	3.82e-05	0.0105
chemical synaptic transmission (GO:0007268)	371	14	2.48	+	5.64	3.02e-07	0.000291
anterograde trans-synaptic signaling (GO:0098916)	371	14	2.48	+	5.64	3.02e-07	0.000273
cell-cell adhesion (GO:0098609)	459	17	3.07	+	5.54	1.96e-08	5.02e-05
regulation of exocytosis (GO:0017157)	224	8	1.5	+	5.34	0.000165	0.0339
secretion by cell (GO:0032940)	444	15	2.97	+	5.05	4.37e-07	0.000306
export from cell (GO:0140352)	510	16	3.41	+	4.69	4.59e-07	0.000308
positive regulation of neurogenesis (GO:0050769)	323	10	2.16	+	4.63	8e-05	0.0187
cell morphogenesis involved in neuron differentiation (GO:0048667)	490	15	3.28	+	4.58	1.44e-06	0.000765
neuron projection morphogenesis (GO:0048812)	529	16	3.54	+	4.52	7.34e-07	0.000452
secretion (GO:0046903)	568	17	3.8	+	4.48	3.72e-07	0.000287
plasma membrane bounded cell projection morphogenesis (GO:0120039)	535	16	3.58	+	4.47	8.47e-07	0.000483
cell projection morphogenesis (GO:0048858)	543	16	3.63	+	4.41	1.02e-06	0.000563
positive regulation of nervous system development (GO:0051962)	385	11	2.57	+	4.27	7.05e-05	0.0175
behavior (GO:0007610)	759	20	5.08	+	3.94	2.36e-07	0.000259
cellular anatomical entity morphogenesis (GO:0032989)	654	17	4.37	+	3.89	2.43e-06	0.00117
neuron projection development (GO:0031175)	771	20	5.16	+	3.88	3e-07	0.000308
neuron development (GO:0048666)	949	24	6.35	+	3.78	2.71e-08	5.97e-05
modulation of chemical synaptic transmission (GO:0050804)	595	15	3.98	+	3.77	1.4e-05	0.00527
regulation of trans-synaptic signaling (GO:0099177)	596	15	3.99	+	3.76	1.43e-05	0.00524
cell-cell signaling (GO:0007267)	914	23	6.11	+	3.76	5.99e-08	0.000115
regulation of neurogenesis (GO:0050767)	487	12	3.26	+	3.68	0.000129	0.0281
regulation of vesicle-mediated transport (GO:0060627)	609	15	4.07	+	3.68	1.83e-05	0.00612
cell morphogenesis (GO:0000902)	764	18	5.11	+	3.52	4.6e-06	0.00209
cell adhesion (GO:0007155)	899	21	6.01	+	3.49	7.84e-07	0.000464
organelle localization (GO:0051640)	566	13	3.78	+	3.43	0.000134	0.0286
regulation of neuron projection development (GO:0010975)	578	13	3.87	+	3.36	0.000164	0.034
regulation of nervous system development (GO:0051960)	588	13	3.93	+	3.31	0.000193	0.038
generation of neurons (GO:0048699)	1268	27	8.48	+	3.18	1.05e-07	0.000162
monoatomic ion transmembrane transport (GO:0034220)	658	14	4.4	+	3.18	0.000161	0.0339
neuron differentiation (GO:0030182)	1183	25	7.91	+	3.16	3.86e-07	0.000283
regulation of plasma membrane bounded cell projection organization (GO:0120035)	774	16	5.18	+	3.09	7.47e-05	0.018
regulation of cell projection organization (GO:0031344)	789	16	5.28	+	3.03	9.3e-05	0.0214
neurogenesis (GO:0022008)	1460	29	9.76	+	2.97	1.4e-07	0.000196
regulation of anatomical structure morphogenesis (GO:0022603)	932	18	6.23	+	2.89	6.13e-05	0.016
plasma membrane bounded cell projection organization (GO:0120036)	1225	23	8.19	+	2.81	8.26e-06	0.00326
cell projection organization (GO:0030030)	1280	23	8.56	+	2.69	1.65e-05	0.00578
vesicle-mediated transport (GO:0016192)	1251	22	8.37	+	2.63	3.55e-05	0.0101
nervous system development (GO:0007399)	2096	35	14.02	+	2.5	3.56e-07	0.000305
positive regulation of developmental process (GO:0051094)	1515	25	10.13	+	2.47	2.78e-05	0.0084
regulation of transport (GO:0051049)	1846	29	12.34	+	2.35	1.64e-05	0.00586
regulation of biological quality (GO:0065008)	2997	44	20.04	+	2.2	3.67e-07	0.000298
regulation of localization (GO:0032879)	2251	32	15.05	+	2.13	5.12e-05	0.0136
system development (GO:0048731)	3519	47	23.53	+	2	2.35e-06	0.00116
regulation of developmental process (GO:0050793)	2646	35	17.69	+	1.98	6.76e-05	0.0171
cell differentiation (GO:0030154)	3847	47	25.72	+	1.83	2.68e-05	0.00859
transport (GO:0006810)	3520	43	23.54	+	1.83	6.24e-05	0.016
cellular developmental process (GO:0048869)	3848	47	25.73	+	1.83	2.68e-05	0.00843
establishment of localization (GO:0051234)	3791	44	25.35	+	1.74	0.000167	0.0338
multicellular organism development (GO:0007275)	4310	50	28.82	+	1.73	4.06e-05	0.011
localization (GO:0051179)	4409	49	29.48	+	1.66	0.000173	0.0347
developmental process (GO:0032502)	5880	63	39.32	+	1.6	3.23e-05	0.00939
biological regulation (GO:0065007)	12576	106	84.1	+	1.26	0.000219	0.0427
macromolecule biosynthetic process (GO:0009059)	3095	6	20.7	-	0.29	0.000115	0.0252

### Sheet: Upregulated DEGs GO
The 16p11.2 microdeletion exacerbates neurodevelopmental alterations induced by early-life microbiome perturbation
McDermott et al. (2026)
Refers to P21 Hippocampal Bulk RNAseq Gene Ontology pathway analysis on 105 of 108 DEGs upregulated in cefdinir-exposed 16pDel males (n=3) compared to saline-exposed 16pDel males (n=3). 3 DEGs were not detected in GO database.
Analysis Type:	PANTHER Overrepresentation Test (Released 20231017)
Annotation Version and Release Date:	GO Ontology database DOI: 10.5281/zenodo.10536401 Released 2024-01-17
Analyzed List:	upload_1 (Mus musculus)
Reference List:	Mus musculus (all genes in database)
Test Type:	FISHER
Correction:	FDR
GO biological process complete	Mus musculus - REFLIST (21983)	upload_1 (105)	upload_1 (expected)	upload_1 (over/under)	upload_1 (fold Enrichment)	upload_1 (raw P-value)	upload_1 (FDR)
myelination (GO:0042552)	133	8	0.64	+	12.59	3.74e-07	0.00096
ensheathment of neurons (GO:0007272)	136	8	0.65	+	12.32	4.39e-07	0.000966
axon ensheathment (GO:0008366)	136	8	0.65	+	12.32	4.39e-07	0.000845
negative regulation of neuron projection development (GO:0010977)	168	7	0.8	+	8.72	2.06e-05	0.0144
glial cell differentiation (GO:0010001)	243	10	1.16	+	8.62	3.62e-07	0.00111
gliogenesis (GO:0042063)	303	11	1.45	+	7.6	3.06e-07	0.00118
negative regulation of cell projection organization (GO:0031345)	225	8	1.07	+	7.44	1.57e-05	0.0121
positive regulation of developmental growth (GO:0048639)	220	7	1.05	+	6.66	0.000107	0.0402
regulation of developmental growth (GO:0048638)	398	10	1.9	+	5.26	2.51e-05	0.0168
negative regulation of protein modification process (GO:0031400)	448	10	2.14	+	4.67	6.63e-05	0.0319
regulation of growth (GO:0040008)	668	14	3.19	+	4.39	4.3e-06	0.00442
positive regulation of protein modification process (GO:0031401)	869	14	4.15	+	3.37	7.51e-05	0.033
cell population proliferation (GO:0008283)	878	14	4.19	+	3.34	8.36e-05	0.0348
neurogenesis (GO:0022008)	1460	21	6.97	+	3.01	5.42e-06	0.00522
negative regulation of multicellular organismal process (GO:0051241)	1275	18	6.09	+	2.96	3.6e-05	0.0205
intracellular signal transduction (GO:0035556)	1460	20	6.97	+	2.87	1.9e-05	0.014
positive regulation of developmental process (GO:0051094)	1515	19	7.24	+	2.63	0.000103	0.0395
regulation of cell population proliferation (GO:0042127)	1786	22	8.53	+	2.58	3.44e-05	0.0204
nervous system development (GO:0007399)	2096	24	10.01	+	2.4	6.98e-05	0.0326
regulation of cellular component organization (GO:0051128)	2595	28	12.39	+	2.26	2.77e-05	0.0178
regulation of signal transduction (GO:0009966)	3065	33	14.64	+	2.25	6.08e-06	0.00551
regulation of multicellular organismal process (GO:0051239)	3270	35	15.62	+	2.24	2.71e-06	0.00298
regulation of developmental process (GO:0050793)	2646	28	12.64	+	2.22	5.65e-05	0.0281
system development (GO:0048731)	3519	37	16.81	+	2.2	1.51e-06	0.00233
regulation of signaling (GO:0023051)	3542	37	16.92	+	2.19	1.72e-06	0.0024
regulation of cell communication (GO:0010646)	3543	37	16.92	+	2.19	1.73e-06	0.00221
cell differentiation (GO:0030154)	3847	36	18.37	+	1.96	4.59e-05	0.0244
cellular developmental process (GO:0048869)	3848	36	18.38	+	1.96	4.59e-05	0.0236
multicellular organism development (GO:0007275)	4310	39	20.59	+	1.89	3.4e-05	0.021
regulation of response to stimulus (GO:0048583)	4094	37	19.55	+	1.89	7.2e-05	0.0326
positive regulation of cellular process (GO:0048522)	5901	51	28.19	+	1.81	2.34e-06	0.00277
positive regulation of biological process (GO:0048518)	6391	55	30.53	+	1.8	7.34e-07	0.00126
cell communication (GO:0007154)	5475	47	26.15	+	1.8	1.2e-05	0.0103
anatomical structure development (GO:0048856)	5507	46	26.3	+	1.75	3.62e-05	0.0199
developmental process (GO:0032502)	5880	49	28.09	+	1.74	1.28e-05	0.0104
negative regulation of cellular process (GO:0048523)	5040	42	24.07	+	1.74	9.97e-05	0.0404
signaling (GO:0023052)	5307	44	25.35	+	1.74	7.96e-05	0.034
negative regulation of biological process (GO:0048519)	5522	45	26.38	+	1.71	0.0001	0.0396
regulation of cellular process (GO:0050794)	11558	82	55.21	+	1.49	1.1e-07	0.000567
regulation of biological process (GO:0050789)	12183	85	58.19	+	1.46	5.59e-08	0.00043
biological regulation (GO:0065007)	12576	87	60.07	+	1.45	2.87e-08	0.000442
